# AI recognizes convergent somatic hypermutation signatures to allow the discovery of variant-resilient broadly neutralizing antibodies

**DOI:** 10.64898/2025.12.10.693372

**Authors:** Qihong Yan, Xiaohan Huang, Banghui Liu, Yicheng Yao, Huiran Zheng, Yidong Song, Fandi Wu, Zhixiao He, Shaowei Li, Fangli Chen, Chuanying Niu, Zimu Li, Hang Yuan, Yuting Lin, Lan Chen, Na Zang, Juxue Xiao, Tingting Wang, Canjie Chen, Haoshi Bai, Jia Li, Mengyu Wu, Jingxian Zhao, Jianhua Yao, Yuedong Yang, Airu Zhu, Xiaoli Xiong, Jincun Zhao

## Abstract

Elucidating the mechanisms by which broadly neutralizing antibodies (bnAbs) develop to confer durable immunity in humans is pivotal for the rational design of next-generation vaccines and therapeutics. VH3-53/3-66-encoded public antibodies are widely elicited in the population after the COVID-19 pandemic. Here, we isolated 15 VH3-53/3-66-encoded bnAbs from elite neutralizers who experienced sequential SARS-CoV-2 Omicron breakthrough infections. These bnAbs exhibit exceptional potency and breadth against circulating variants and, as members of a long-lived public antibody lineage, likely contribute to durable humoral protection. Genetic analysis of VH3-53/3-66-encoded bnAbs reveals a convergent somatic hypermutation pattern at seven positions in and around the CDR loops that emerges with repeated viral exposures and distinguishes them from non-bnAbs. Grafting these combined mutations onto clinically escaped antibodies broadens their breadth and restores neutralization activity. Structural analysis shows that these convergent mutations cooperatively remodel CDRs to bind and tolerate virus receptor-binding domain mutations. Using an AI-based antibody language model trained on data linking somatic hypermutations to binding affinity and neutralization, the model is able to identify mutational patterns predictive of breadth, enabling the discovery of a rare bnAb with protective activity against the latest variants from early-pandemic antibody repertoires. This demonstrates the feasibility of establishing an AI-empowered pipeline to identify mutation-tolerant bnAbs from early-pandemic antibody repertoires to fight fast-evolving newly introduced viruses.
