## Supplemental tables 1-3 for "AI recognizes convergent somatic hypermutation signatures to allow the discovery of variant-resilient broadly neutralizing antibodies": Table S1.xlsx

### Sheet: Sheet1
Table S1 Summary of the 60 cross-neutralizing mAbs isolated from elited neutralizers
	Neutralization IC50 (ng/mL)			Heavy Chain				Light Chain
mAb_Id	WT	JD.1.1	KP.3.1.1	IGHV	IGHJ	IGHC	HCDR3	IGLV	IGLJ	LCDR3
ZL14	33.72	30.32	60.37	IGHV3-53	IGHJ6	IGHA1	CARNLRERGGLDVW	IGKV1-39	IGKJ4	CQQNSEIPETF
ZL15	47.57	29.36	23.04	IGHV3-53	IGHJ6	IGHA1	CARDLREAGGLDVW	IGKV1-39	IGKJ4	CHQNSAFPETF
ZL16	78.89	40.27	7.885	IGHV3-66	IGHJ5	IGHA1	CARTVRDESW	IGKV1-33	IGKJ1	CHQYDNLPFTF
ZL27	35.53	65.82	84.78	IGHV3-53	IGHJ6	IGHG1	CARDLQERGGLDVW	IGKV1-39	IGKJ4	CHQSSTLPETF
ZL33	26.66	32.5	21.2	IGHV3-66	IGHJ4	IGHA1	CARQGPNGRNDHW	IGKV1-33	IGKJ4	CHQYDSLPPTF
ZL37	32.73	35.73	62.41	IGHV3-66	IGHJ4	IGHG1	CARDVGGMRLDLW	IGKV1-33	IGKJ3	CQQFDSLPQTF
ZL38	65.76	7985	153.8	IGHV3-66	IGHJ5	IGHG1	CARDVGGKRLDHW	IGKV1-33	IGKJ3	CHQSDNLPQTF
ZL45	46.35	17.73	37.08	IGHV3-66	IGHJ4	IGHG1	CARDFGDQYSNSW	IGKV3-15	IGKJ1	CQHYDSRPRTF
ZL50	22.65	39.51	42.71	IGHV3-53	IGHJ6	IGHG1	CVRNLVSLGMDVW	IGKV1-9	IGKJ2	CQQVDSDLYTF
ZL54	24.61	21.48	50.38	IGHV3-53	IGHJ6	IGHG1	CARDLRQVGGLDVW	IGKV1-39	IGKJ2	CHQYSYTPETF
ZL58	38.48	4.284	2.478	IGHV3-66	IGHJ4	IGHG1	CARQGPNGRNDFW	IGKV1-33	IGKJ4	CHQYDSFPPTF
ZL85	1315	8.938	25.79	IGHV3-23	IGHJ6	IGHG1	CAKESEYDLSSMDVW	IGLV1-47	IGLJ7	CATWDDSLSAVVF
ZL97	830.6	1975	892	IGHV3-7	IGHJ4	IGHG1	CARLRWLQFLGFDYW	IGLV6-57	IGLJ2	CQSYDGFNHAAVF
ZL112	42.01	21.15	65.14	IGHV3-53	IGHJ6	IGHG1	CARDLVYYGMDVW	IGKV1-9	IGKJ2	CQQVDGSLYTF
ZL121	223.2	733	862.7	IGHV3-15	IGHJ4	IGHA1	CTTDPWGGYEFWSRYWGW	IGLV6-57	IGLJ3	CQSYDGDTYWVF
ZL191	28.28	66.98	1111.11	IGHV3-53	IGHJ6	IGHG1	CARDLREAGGLDVW	IGKV1-39	IGKJ4	CHQNSAIPETF
ZL201	18.25	2520	126	IGHV5-51	IGHJ6	IGHG1	CARVGKTYGAVLLGYNYMDVW	IGLV1-51	IGLJ2	CGTWDTSRAGLVF
ZL210	20.66	140.7	92.17	IGHV5-51	IGHJ6	IGHG3	CVRMGFTYGAVLLGFYYMDVW	IGLV1-51	IGLJ2	CGTWGNNLAAVVL
ZL216	19.13	2952	220.4	IGHV5-51	IGHJ6	IGHG1	CARVGKTYGAVLLGYNHMDVW	IGLV1-51	IGLJ2	CGTWDTSRAGLVF
ZL236	10.47	1.761	228.7	IGHV7-4-1	IGHJ3	IGHG1	CATLWIASRPKPYDIW	IGKV3-20	IGKJ2	CHQYDFSPTF
ZL239	44.97	8.099	13.4	IGHV7-4-1	IGHJ3	IGHG1	CATLWMAARPTTFDVW	IGKV3-20	IGKJ4	CQQYDDSPTF
ZL241	22.18	5.166	9.009	IGHV7-4-1	IGHJ3	IGHG1	CATLWMEARPTPFDIW	IGKV3-20	IGKJ2	CQQYGISPLF
ZL245	50.13	10.75	14.73	IGHV7-4-1	IGHJ3	IGHG1	CATLWMKARPTPFDIW	IGKV3-20	IGKJ2	CQQYGISPLF
ZL246	84.95	2.58	500	IGHV1-24	IGHJ6	IGHG1	CATGTTVILGDVYYYYDMDVW	IGLV3-1	IGLJ3	CQAWDRTTGVF
ZL254	13.52	16.84	106.6	IGHV2-5	IGHJ4	IGHG1	CAHTGPLCFSPGCQNTFGFDFW	IGLV3-25	IGLJ3	CQSVDNRGTWVF
ZL261	10.81	60.73	2381	IGHV2-5	IGHJ3	IGHG1	CAQGSASYDIDAFHIW	IGKV1-39	IGKJ4	CQQSYNTLALSF
ZL286	3.284	1.112	4.6	IGHV2-5	IGHJ4	IGHG1	CAHTGPLCFSPNCQNTFGFDFW	IGLV3-25	IGLJ3	CQSADNAGTWVF
ZL287	6.119	3.609	168.5	IGHV2-5	IGHJ4	IGHG1	CAHTGTYCGYPTCQNTFAFDRW	IGLV3-25	IGLJ3	CQCSDNNGAWLF
ZL295	6.318	4.238	227.7	IGHV7-4-1	IGHJ3	IGHG1	CATLWMAARPTPLDIW	IGKV3-20	IGKJ2	CQQYGTSAIF
ZL299	2217	6199	2685	IGHV4-39	IGHJ6	IGHG1	CARGLAVAGEDDYNYYYGMDVW	IGLV3-25	IGLJ3	CQSADSSGTYKAF
ZL314	220.5	3.459	29.29	IGHV1-58	IGHJ3	IGHG1	CAAIYCRGGTCHDGFDVW	IGKV3-20	IGKJ1	CQQYGSSPFTF
ZL315	9.677	5.793	32.51	IGHV1-58	IGHJ3	IGHG3	CAAPRCNRTNCYDGFDMW	IGKV3-20	IGKJ1	CQQYGSSPWTF
ZL321	10.01	18.38	7590	IGHV1-58	IGHJ3	IGHG1	CAAPNCNRTTCLDGFDIW	IGKV3-20	IGKJ1	CQQYGISPWTF
ZL327	13.42	7.051	372.1	IGHV7-4-1	IGHJ3	IGHG1	CATLWMEARPTPFDVW	IGKV3-20	IGKJ2	CQQYGTSLSF
ZL341	1703	1	1	IGHV1-24	IGHJ3	IGHG1	CATGGEDDKISTGYYYDAFDIW	IGLV3-1	IGLJ2	CQAWDTTTVVF
ZL344	9.472	6.231	11.5	IGHV7-4-1	IGHJ3	IGHG1	CATLWMEARPTTFDVW	IGKV3-20	IGKJ2	CQQYDSSPTF
ZL345	13.44	7.622	147.5	IGHV7-4-1	IGHJ3	IGHG1	CATLWMEARPTPFDVW	IGKV3-20	IGKJ2	CQQYGTSLSF
ZL353	35.41	1153	11.92	IGHV7-4-1	IGHJ5	IGHA1	CVRGYWVVPVPLSEGWLDPW	IGLV6-57	IGLJ3	CHSYHNDNWVF
ZL354	62.71	578.5	4.031	IGHV7-4-1	IGHJ5	IGHG1	CVRGYWVVPVPMSETWLDPW	IGLV6-57	IGLJ3	CHSYENDDWVF
ZL355	268.6	5.116	4.832	IGHV1-58	IGHJ3	IGHG1	CVAIHCSGNSCHDGFDIW	IGKV3-20	IGKJ1	CQQYGSSPWTF
ZL359	11.77	5.313	11.08	IGHV7-4-1	IGHJ3	IGHG1	CATLWIESRPNAYDIW	IGKV3-20	IGKJ2	CQQYDFSPTF
ZL360	23.91	5.479	1.913	IGHV7-4-1	IGHJ3	IGHG1	CATLWMEARPTACDIW	IGKV3-20	IGKJ2	CHLYGSSPVF
ZL366	16.21	5.116	2543	IGHV7-4-1	IGHJ3	IGHG1	CATLWMEHRPTTFDVW	IGKV3-20	IGKJ2	CQQYDFSITF
ZL447	2284	2903	1513	IGHV3-30	IGHJ4	IGHG3	CARDEGDLTTHFDNW	IGKV1-39	IGKJ1	CQQSYNTPPWTF
ZL450	1261	4.955	95.02	IGHV3-33	IGHJ1	IGHG1	CARGDDILTGYPPVVVEYFQYW	IGKV1-39	IGKJ1	CLQTYSTPWSF
ZL491	363	153.3	28.69	IGHV1-69	IGHJ6	IGHA1	CARDLSPGGYFYGLDVW	IGKV1-27	IGKJ2	CQKYDHVPYTF
ZL501	1019	7278	736.3	IGHV1-18	IGHJ4	IGHG1	CARCLGLYFGADSW	IGLV6-57	IGLJ3	CQSYDGNNWVF
ZL541	2956	123.4	128.4	IGHV1-46	IGHJ6	IGHG1	CATESDDGDFVPLGHYGMAVW	IGKV1-39	IGKJ1	CQQSYGTVRTF
ZL557	13.59	4.906	11.4	IGHV7-4-1	IGHJ3	IGHG1	CATLWMEARPTPCDVW	IGKV3-20	IGKJ2	CQQYGSSPIF
ZL558	8.722	4.639	9.459	IGHV7-4-1	IGHJ3	IGHG1	CATLWIASRPNAFDVW	IGKV3-20	IGKJ2	CQQYDFSPTF
ZL559	19.68	5.283	4.868	IGHV7-4-1	IGHJ3	IGHG1	CSTLWMAPRPTAYDIW	IGKV3-20	IGKJ2	CQQYGTSPIF
ZL561	30.17	5.308	10.09	IGHV7-4-1	IGHJ3	IGHG1	CATLWMEARPTPFDIW	IGKV3-20	IGKJ2	CQQYGISPIF
ZL564	77.89	3.395	2.946	IGHV7-4-1	IGHJ3	IGHG1	CATLWMAARPTPLDIW	IGKV3-20	IGKJ2	CQQYGTSTNF
ZL568	16.76	6.63	198.5	IGHV7-4-1	IGHJ3	IGHA1	CATLWIQARPTPFDVW	IGKV3-20	IGKJ2	CQEYGTSVTF
ZL569	27.3	6.838	280.4	IGHV7-4-1	IGHJ3	IGHG1	CVTLWMEARPTPFDVW	IGKV3-20	IGKJ2	CQEYGTSVAF
ZL570	11.93	7.595	2145	IGHV7-4-1	IGHJ3	IGHG1	CATLWIEARPTPFDVW	IGKV3-20	IGKJ2	CQQYGTSLTF
ZL571	30.59	15.74	2475	IGHV7-4-1	IGHJ3	IGHG1	CATLWMEARPTAFDVW	IGKV3-20	IGKJ2	CQEYGTSVSF
ZL572	14.71	8.626	37.71	IGHV7-4-1	IGHJ3	IGHG1	CATLWIKPRPTPFDVW	IGKV3-20	IGKJ2	CQQYGTSLSF
ZL611	41.88	27.2	24.84	IGHV3-66	IGHJ4	IGHG1	CVRDFGGRRLVDW	IGKV1-33	IGKJ3	CHQSDNLPQTF
ZL613	38.74	56.34	18.38	IGHV3-66	IGHJ4	IGHG1	CARQAPSGRYDSW	IGKV1-33	IGKJ4	CHQYDTLPPSF
