## Supplemental tables 1-3 for "AI recognizes convergent somatic hypermutation signatures to allow the discovery of variant-resilient broadly neutralizing antibodies": Table S2.xlsx

### Sheet: Sheet1
	Table S2 Summary of the neutralizing activities (IC50 ng/mL) of VH3-53/3-66 mAbs isolated from different infection or vaccination background.
		WT	Alpha	Beta	Delta	BA.1	BA.4/5	BA.2.75	BQ.1.1	XBB	XBB1.9.1	EG.5	HK.3	JD.1.1	HV.1	JN.1	LB.1	KP.3.1.1	LP.8.1.1	NB.1.8.1	Median
	9A8	161.5	55.94	99.01	237.6	249.8	39.77	611.1	295.5	315.7	258.9	432.9	836.8	10000	417.4	161.4	10000	10000	10000	10000	315.7
	CB6	18.59	43.91	10000	9.25	10000	10000	10000	10000	10000	10000	10000	10000	10000	10000	10000	10000	10000	10000	10000	10000
	LY-CoV488	461.8	2406	10000	167.9	10000	10000	10000	10000	10000	10000	10000	10000	10000	10000	10000	10000	10000	10000	10000	10000
	R40-1G8	41.62	3.027	1426	107.5	201.3	239.8	1847	10000	10000	10000	10000	10000	10000	10000	10000	10000	10000	10000	10000	10000
	034_32	26.87	50.76	198.8	55.15	108.9	3813	10000	10000	10000	10000	10000	10000	10000	10000	10000	10000	10000	10000	10000	10000
	NCV2SG48	33.43	37.41	238	49.26	40.56	67.95	310.5	3393	10000	5067	10000	10000	10000	10000	10000	10000	10000	10000	10000	10000
	P5S-1H1	24.95	17.23	567.9	27.06	31.17	641.3	2816	10000	10000	10000	10000	10000	10000	10000	10000	10000	10000	10000	10000	10000
	P5S-2B10	80.55	58.59	125.2	179.6	250	69.1	2565	10000	10000	10000	10000	10000	10000	10000	10000	10000	10000	10000	10000	10000
	C099	38.07	33.83	304.6	83.24	301.6	131.1	261.5	659.5	10000	10000	10000	10000	10000	10000	10000	10000	1806	10000	10000	10000
	BD55-1205	92.06	435.2	5115	169.9	2243	261.2	3026	1810	445	805.8	586	431.7	485.1	764	472.4	949.5	145.6	196.5	221.9	472.4
	F61	7.395	10.99	36.79	22.98	30.16	20.95	373.8	309.3	2207	882.5	10000	10000	10000	10000	10000	10000	10000	10000	10000	2207
	S78-1157	13.23	14.28	123.6	31.15	92.62	18.2	36.64	28.97	23.23	23.12	10000	10000	10000	10000	10000	10000	10000	10000	10000	123.6
	B38	44.97	353.6	10000	14.36	10000	10000	10000	10000	10000	10000	10000	10000	10000	10000	10000	10000	10000	10000	10000	10000
	BD-604	6.678	13.01	910.4	21.52	672.9	1864	10000	10000	10000	10000	10000	10000	10000	10000	10000	10000	10000	10000	10000	10000
	CC12.1	67.34	176.2	10000	58.39	10000	10000	10000	10000	10000	10000	10000	10000	10000	10000	10000	10000	10000	10000	10000	10000
	P2C-1F11	45.18	23.97	11874	54.72	151.3	1244	10000	10000	10000	10000	10000	10000	10000	10000	10000	10000	10000	10000	10000	10000
	GAR-05	24.78	19.58	64.14	52.32	76.73	41.09	650.3	2610	10000	10000	10000	10000	10000	10000	10000	10000	10000	10000	10000	10000
	VacBB-551	14.01	5.026	61.78	42.29	51.92	20.66	55.21	62.69	44.56	49.16	142.5	151.1	10000	146.2	101.6	96.36	1017	793.1	739.3	62.69
	2A10	25.1	22.34	29.63	52.99	36.12	30.08	45.47	70.33	99.76	63.27	2150	3423	10000	1151	174.9	10000	111.9	10000	10000	99.76
	10-5B	3.425	7.063	67.21	12.2	58	10000	42.83	10000	1027	7621	1432	920	10000	1601	228	10000	10000	10000	10000	1432
	XGv-405	36.71	46.01	1428	60.14	72.06	59.8	157.1	67.22	53.36	42.43	127.2	334.6	1853	156.8	177.6	10000	10000	10000	10000	156.8
	Beta-27	35.06	22.2	405.7	67.23	76.81	79.57	188.8	653.7	1313	935.9	10000	10000	10000	10000	10000	10000	10000	10000	10000	1313
	CS23	1960	887.7	6.182	75.51	13.09	46.86	515.8	367.1	1608	474.5	10000	10000	10000	10000	10000	10000	10000	10000	10000	1960
	YB9-258	12.39	40.31	184.1	128.7	124.1	120.9	267.5	236.3	360.4	328.2	704	5999	10000	1070	1999	10000	10000	10000	10000	360.4
	THSC20.HVTR26	7.023	5.623	376.6	21.9	37.05	10000	125	10000	10000	10000	10000	10000	10000	10000	10000	10000	10000	10000	10000	10000
	BD57-0129	32.06	26.5	38.52	32.82	70.16	14.91	52.14	33.21	22.8	18.32	24.53	475.2	10000	13.65	434.5	3005	434	10000	10000	38.52
	ADI-75593	31.93	19.23	34.32	47.97	202.1	33.73	96.67	47.7	59.33	35.99	71.73	33.51	5457	55.52	76.22	355.3	1995	661.2	10000	59.33
	BA.2-23	18.36	11.7	43.38	44.97	28.38	17.94	106.9	83.54	65.04	70.78	112	88.99	10000	143.7	205	10000	10000	10000	10000	88.99
	BD57-033	42.43	22.12	48.14	80.25	58.18	43.54	63.77	29.06	34.8	34.64	73.19	10000	10000	25.34	47.15	3953	10000	10000	10000	58.18
	BD56-1854	12.04	22.44	43.02	42.42	71.25	26.05	39.54	35.17	15.66	15.11	18.74	35.75	1584	15.72	14.26	330.2	10000	10000	10000	35.75
	OMI-18	35.38	57.29	35.67	148.2	88.57	56.41	155.6	147.8	308.4	265.4	10000	10000	10000	10000	1423	10000	10000	10000	10000	308.4
	OMI-3	17.15	19.29	228	22.88	113.6	139	255.5	1071	2086	1315	9248	10000	10000	10000	10000	10000	10000	10000	10000	2086
	ZL14	33.72	9.677	43.91	53.71	297.4	10.74	19.51	13.4	13.38	9.872	11.38	6.971	30.32	17.38	11.67	45.27	60.37	38.01	168.2	19.51
	ZL15	47.57	14.72	57.68	114.8	48.94	14.21	28.77	13.28	31.27	20.27	34.89	31.27	29.36	32.72	15.84	86.53	23.04	106	145.7	31.27
	ZL16	78.89	16.6	55.9	214.3	47.93	13.09	42.31	14.21	32.78	19.3	30.7	31.11	40.27	27.11	14.79	55.47	7.885	6.786	36.33	31.11
	ZL27	35.53	13.51	49.99	89.88	51.53	27.09	37.59	28.4	45.86	32.96	37.42	43.34	65.82	31.54	31.92	77.73	84.78	41.27	127.9	41.27
	ZL33	26.66	15.98	33.77	35.14	28.27	24.31	31.38	15.75	31.62	16.67	28.26	31.72	32.5	25.76	17.46	58.84	21.2	13.55	22.98	26.66
	ZL37	32.73	11.48	35.35	28.7	30.21	15.8	27.07	19.87	24.08	20.45	28.82	24.1	35.73	31.22	17.26	57.62	62.41	38.59	81.77	28.82
	ZL38	65.76	13.17	40.46	283.5	112.8	23.73	374.1	46.41	53.41	28.07	246.9	275	7985	145.1	103.1	713.3	153.8	63.98	91.96	103.1
	ZL45	46.35	17.3	60.04	7.863	19.82	10.85	16.5	11.29	20.64	13	20.36	25.57	17.73	19.89	17.04	44.67	37.08	15.59	29.58	19.82
	ZL50	22.65	10.17	25.89	38.94	83.13	31.31	34.13	26.28	59.31	45.13	59.09	46.35	39.51	50.25	31.99	89.28	42.71	37.8	66.48	39.51
	ZL54	24.61	14.75	25.61	33.8	34.8	10.15	14.68	13.76	20.68	10.43	18.65	16.52	21.48	17.94	6.234	23.66	50.38	29.63	91.42	20.68
	ZL58	38.48	15.35	34.97	61.95	23.31	10.84	18.4	14.03	18.15	9.951	14.57	15.12	4.284	11.6	8.113	11.59	2.478	6.743	13.22	14.03
	ZL112	42.01	11.12	34.16	86.45	58.45	22.33	27.89	20.32	34.31	20.79	33.08	29.87	21.15	34.15	21.49	49.84	65.14	136.8	80.64	34.15
	ZL191	28.28	11.34	47.24	30.66	43.05	21.85	43.47	31.34	34.96	34.93	52.89	47.18	66.98	31.32	43.6	332.8	1111.11	270.5	752.7	43.47
	ZL611	41.88	9.91	33.42	32.92	40.55	7.014	24.53	12.28	12.04	11.84	10.34	17.05	27.2	7.172	10.04	35.64	24.84	22.19	22.71	22.19
	ZL613	38.74	9.698	21.58	19.09	15.22	6.619	22.94	12.15	15.12	14.24	13.68	15.35	56.34	9.36	10.54	22.15	18.38	7.882	11.52	15.12
