## Supplemental tables 1-3 for "AI recognizes convergent somatic hypermutation signatures to allow the discovery of variant-resilient broadly neutralizing antibodies": Table S3.xlsx

### Sheet: ZL58 and R102-9
			Table S3. Cryo-EM data collection, refinement and validation statistics
				LP.8.1:S-6P: ZL58 Fab:ZL525 Fab/ 3 RBD “up” (EMD-66902, PDB 9XIB)	LP.8.1:S-6P: ZL58 Fab:ZL525 Fab/ Focused (EMD-66901, PDB 9XI9)	JD.1.1:S-6P: R102-9 Fab:C092 Fab/ 3 RBD “up” (EMD-66903, PDB 9XIC)	JD.1.1:S-6P: R102-9 Fab:C092 Fab/ Focused (EMD-66904, PDB 9XID)
			Data collection and processing
			Magnification	16500	16500	16500	16500
			Voltage (kV)	300	300	300	300
			Electron exposure (e–/Å2)	50	50	50	50
			Defocus range (μm)	0.6-2.0	0.6-2.0	0.6-2.0	0.6-2.0
			Pixel size (Å)	0.73	0.73	0.73	0.73
			Movies (no.)	6117	6117	6579	6579
			Initial particle images (no.)	696375	696375	995134	995134
			Symmetry imposed	C3	C1	C3	C1
			Final particle images (no.)	174630	237455	206030	287177
			Map resolution (Å)	2.75	2.93	2.76	2.97
			FSC threshold	0.143	0.143	0.143	0.143
			Map resolution range (Å)	2.38-35.59	2.55-8.38	2.32-43.99	2.54-8.61
			Refinement
			Initial model used	PDB 8HC4	PDB 8HC5	PDB 8HC4	PDB 8HC5
			Model resolution (Å)	2.91	3.01	3.02	3.07
			FSC threshold	0.5	0.5	0.5	0.5
			Map sharpening B factor (Å2)	-88.6	-81.3	-90.9	-82.0
			Model composition
			Non-hydrogen atoms	43953	8088	42522	8079
			Protein residues	5664	1061	5496	1068
			Ligands	33	3	30	0
			B factors (Å2)
			Protein	141.41	72.88	164.11	65.94
			Ligand	61.80	27	84.30	0
			R.m.s. deviations
			Bond lengths (Å)	0.002	0.003	0.002	0.004
			Bond angles (°)	0.472	0.517	0.541	0.652
			Validation
			MolProbity score	1.69	1.59	1.63	1.54
			Clashscore	7.74	6.03	6.92	5.59
			Poor rotamers (%)	0.00	0.00	0.02	0.00
			Ramachandran plot
			Favored (%)	96.07	96.19	96.27	96.41
			Allowed (%)	3.93	3.81	3.73	3.59
			Disallowed (%)	0.00	0.00	0.00	0.00
